# A genome-based species taxonomy of the *Lactobacillus* Genus Complex

**DOI:** 10.1101/537084

**Authors:** Stijn Wittouck, Sander Wuyts, Conor J Meehan, Vera van Noort, Sarah Lebeer

**Affiliations:** Research Group Environmental Ecology and Applied Microbiology, Department of Bioscience Engineering, University of Antwerp, Antwerp, Belgium; Centre of Microbial and Plant Genetics, KU Leuven, Leuven, Belgium; Unit of Mycobacteriology, Department of Biomedical Sciences, Institute of Tropical Medicine, Antwerp, Belgium; BCCM/ITM Mycobacterial Culture Collection, Institute of Tropical Medicine, Antwerp, Belgium

## Abstract

**Background:** There are over 200 published species within the *Lactobacillus* Genus Complex (LGC), the majority of which have sequenced type strain genomes available. Although gold standard, genome-based species delimitation cutoffs are accepted by the community, they are seldom checked against currently available genome data. In addition, there are many species-level misclassification issues within the LGC. We constructed a *de novo* species taxonomy for the LGC based on 2,459 publicly available, decent-quality genomes and using a 94% core nucleotide identity threshold. We reconciled these *de novo* species with published species and subspecies names by (i) identifying genomes of type strains in our dataset and (ii) performing comparisons based on 16S rRNA sequence identity against type strains.

**Results:** We found that genomes within the LGC could be divided into 239 clusters (*de novo* species) that were discontinuous and exclusive. Comparison of these *de novo* species to published species lead to the identification of ten sets of published species that can be merged and one species that can be split. Further, we found at least eight genome clusters that constitute new species. Finally, we were able to accurately classify 98 unclassified genomes and reclassify 74 wrongly classified genomes.

**Conclusions:** The current state of LGC species taxonomy is largely consistent with genome data, but there are some inconsistencies as well as genome misclassifications. These inconsistencies should be resolved to evolve towards a meaningful taxonomy where species have a consistent size in terms of sequence divergence.
