## Supplementary material for "A genome-based species taxonomy of the *Lactobacillus* Genus Complex": table S2

genome	strain_name	name	species
GCA_003352825.1	NRRL B-442	Lactobacillus rhamnosus	Lactobacillus rhamnosus
GCF_000010005.1	JCM 1112	Lactobacillus reuteri	Lactobacillus reuteri
GCF_000016825.1	DSM 20016	Lactobacillus reuteri	Lactobacillus reuteri
GCF_000014445.1	ATCC 8293	Leuconostoc mesenteroides subsp. mesenteroides	Leuconostoc mesenteroides
GCF_000014425.1	ATCC 33323	Lactobacillus gasseri	Lactobacillus gasseri
GCF_000091765.1	ST1	Lactobacillus panis	Lactobacillus panis
GCF_000056065.1	ATCC 11842	Lactobacillus delbrueckii subsp. bulgaricus	Lactobacillus delbrueckii
GCF_000143745.1	ATCC 14917	Lactobacillus plantarum subsp. plantarum	Lactobacillus plantarum
GCF_000146325.1	DSM 20284	Pediococcus acidilactici	Pediococcus acidilactici
GCF_000092505.1	IMSNU 11154	Leuconostoc kimchii	Leuconostoc kimchii
GCF_000159355.1	ATCC 33200	Lactobacillus johnsonii	Lactobacillus johnsonii
GCF_000159315.1	ATCC 8290	Lactobacillus hilgardii	Lactobacillus hilgardii
GCF_000159215.1	ATCC 14931	Lactobacillus fermentum	Lactobacillus fermentum
GCF_000159495.1	ATCC 25302	Lactobacillus paracasei subsp. paracasei	Lactobacillus paracasei
GCF_000159435.1	ATCC 49540	Lactobacillus vaginalis	Lactobacillus vaginalis
GCF_000159415.1	DSM 16047	Lactobacillus ultunensis	Lactobacillus ultunensis
GCF_000159395.1	ATCC 11741	Lactobacillus salivarius	Lactobacillus salivarius
GCF_000160875.1	DSM 13335	Lactobacillus iners	Lactobacillus iners
GCF_000160855.1	DSM 20075	Lactobacillus helveticus	Lactobacillus helveticus
GCF_000160835.1	DSM 16041	Lactobacillus antri	Lactobacillus antri
GCF_000160595.1	ATCC 19254	Leuconostoc mesenteroides subsp. cremoris	Leuconostoc mesenteroides
GCF_000160575.1	ATCC 33313	Weissella paramesenteroides	Weissella paramesenteroides
GCF_000166715.1	KCTC 3527	Leuconostoc gelidum subsp. gelidum	Leuconostoc gelidum
GCF_000165675.1	KCTC 3537	Leuconostoc fallax	Leuconostoc fallax
GCF_000166735.1	KCTC 3774	Leuconostoc inhae	Leuconostoc inhae
GCF_000166795.1	KCTC 3167	Lactobacillus coryniformis subsp. coryniformis	Lactobacillus coryniformis
GCF_000178475.1	DSM 11664	Lactobacillus amylolyticus	Lactobacillus amylolyticus
GCF_000184535.1	KCTC 3681	Lactobacillus farciminis	Lactobacillus farciminis
GCF_000184285.1	KCTC 3535	Lactobacillus coryniformis subsp. torquens	Lactobacillus coryniformis
GCF_000183825.1	KCTC 3501	Lactobacillus animalis	Lactobacillus animalis
GCF_000185465.1	KCTC 3543	Lactobacillus fructivorans	Lactobacillus fructivorans
GCF_000185045.1	KCTC 3544	Fructobacillus fructosus	Fructobacillus fructosus
GCF_000192165.1	DSM 20072	Lactobacillus delbrueckii subsp. lactis	Lactobacillus delbrueckii
GCF_000196855.1	LMG 18811	Leuconostoc gasicomitatum	Leuconostoc gasicomitatum
GCF_000237995.1	ATCC BAA-344	Pediococcus claussenii	Pediococcus claussenii
GCF_000255495.1	DSM 20605	Lactobacillus vini	Lactobacillus vini
GCF_000241055.1	DSM 17330	Oenococcus kitaharae	Oenococcus kitaharae
GCF_000260775.1	KCTC 3548	Lactobacillus malefermentans	Lactobacillus malefermentans
GCF_000260455.1	KCTC 3814	Lactobacillus versmoldensis	Lactobacillus versmoldensis
GCF_000260395.1	KCTC 3549	Lactobacillus suebicus	Lactobacillus suebicus
GCF_000277855.1	DSM 15814	Lactobacillus rossiae	Lactobacillus rossiae
GCF_000297025.1	CRBIP 24.76	Lactobacillus pasteurii	Lactobacillus pasteurii
GCF_000296855.1	CRBIP 24.85	Lactobacillus gigeriorum	Lactobacillus gigeriorum
GCF_000296835.1	CRBIP 24.179	Lactobacillus hominis	Lactobacillus hominis
GCF_000309445.1	DSM 20252	Oenococcus oeni	Oenococcus oeni
GCF_000309665.1	M36	Lactobacillus similis	Lactobacillus similis
GCF_000319265.1	NGRI 0510Q	Pediococcus lolii	Pediococcus lolii
GCF_000312645.1	CIP 110162	Lactobacillus equicursoris	Lactobacillus equicursoris
GCF_000372485.1	DSM 20252	Oenococcus oeni	Oenococcus oeni
GCF_000349725.1	E100301	Lactobacillus pobuzihii	Lactobacillus pobuzihii
GCF_000387565.1	ZN7a-9	Lactobacillus delbrueckii subsp. jakobsenii	Lactobacillus delbrueckii
GCF_000415925.1	JCM 15040	Lactobacillus otakiensis	Lactobacillus otakiensis
GCF_000425905.1	DSM 15354	Lactobacillus psittaci	Lactobacillus psittaci
GCF_000425885.1	DSM 16991	Lactobacillus harbinensis	Lactobacillus harbinensis
GCF_000423265.1	DSM 16049	Lactobacillus saerimneri	Lactobacillus saerimneri
GCF_000423245.1	DSM 22408	Lactobacillus ceti	Lactobacillus ceti
GCF_000420365.1	DSM 20190	Weissella halotolerans	Weissella halotolerans
GCF_000428925.1	DSM 15814	Lactobacillus rossiae	Lactobacillus rossiae
GCF_000428085.1	DSM 17330	Oenococcus kitaharae	Oenococcus kitaharae
GCF_000469325.1	LY-73	Lactobacillus shenzhenensis	Lactobacillus shenzhenensis
GCF_000469705.1	CIP 76.13	Lactobacillus acidophilus	Lactobacillus acidophilus
GCF_000469365.1	ATCC 14869	Lactobacillus brevis	Lactobacillus brevis
GCF_000498955.2	DSM 21115	Lactobacillus fabifermentans	Lactobacillus fabifermentans
GCF_000498955.1	DSM 21115	Lactobacillus fabifermentans	Lactobacillus fabifermentans
GCF_000615095.1	JCM 1012	Lactobacillus delbrueckii subsp. delbrueckii	Lactobacillus delbrueckii
GCF_000612445.1	JCM 15457	Lactobacillus sucicola	Lactobacillus sucicola
GCF_000614735.1	JCM 2011	Lactobacillus gallinarum	Lactobacillus gallinarum
GCF_000583695.1	JCM 14202	Lactobacillus composti	Lactobacillus composti
GCF_000583655.1	JCM 14108	Lactobacillus farraginis	Lactobacillus farraginis
GCF_000615725.1	JCM 10415	Lactobacillus paralimentarius	Lactobacillus paralimentarius
GCF_000615685.1	JCM 6985	Lactobacillus kefiranofaciens subsp. kefiranofaciens	Lactobacillus kefiranofaciens
GCF_000615445.1	JCM 6256	Lactobacillus hamsteri	Lactobacillus hamsteri
GCF_000615165.1	JCM 1132	Lactobacillus acidophilus	Lactobacillus acidophilus
GCF_000615365.1	JCM 1157	Lactobacillus sakei subsp. sakei	Lactobacillus sakei
GCF_000615325.1	JCM 1149	Lactobacillus plantarum subsp. plantarum	Lactobacillus plantarum
GCF_000615285.1	JCM 1039	Lactobacillus kitasatonis	Lactobacillus kitasatonis
GCF_000615245.1	JCM 1136	Lactobacillus rhamnosus	Lactobacillus rhamnosus
GCF_000615205.1	JCM 1134	Lactobacillus casei subsp. casei	Lactobacillus casei
GCF_000615125.1	JCM 1131	Lactobacillus gasseri	Lactobacillus gasseri
GCF_000615885.1	JCM 16172	Lactobacillus apodemi	Lactobacillus apodemi
GCF_000615805.1	JCM 11249	Lactobacillus fuchuensis	Lactobacillus fuchuensis
GCF_000615905.1	JCM 14932	Lactobacillus nodensis	Lactobacillus nodensis
GCF_000615845.1	JCM 14209	Lactobacillus hayakitensis	Lactobacillus hayakitensis
GCF_000615765.1	JCM 10991	Lactobacillus equi	Lactobacillus equi
GCF_000691805.2	SG25	Weissella oryzae	Weissella oryzae
GCF_000691805.1	SG25	Weissella oryzae	Weissella oryzae
GCF_000740055.1	SG293	Lactobacillus oryzae	Lactobacillus oryzae
GCF_000785105.2	CCTCC M 2011381	Lactobacillus curieae	Lactobacillus curieae
GCF_000786395.1	ATCC 4356	Lactobacillus acidophilus	Lactobacillus acidophilus
GCF_000785105.1	CCTCC M 2011381	Lactobacillus curieae	Lactobacillus curieae
GCF_000829055.1	ATCC 393	Lactobacillus casei subsp. casei	Lactobacillus casei
GCF_000829035.1	JCM 8130	Lactobacillus paracasei subsp. paracasei	Lactobacillus paracasei
GCF_000831645.3	DSM 28069	Lactobacillus heilongjiangensis	Lactobacillus heilongjiangensis
GCF_000831645.2	DSM 28069	Lactobacillus heilongjiangensis	Lactobacillus heilongjiangensis
GCF_000831645.1	DSM 28069	Lactobacillus heilongjiangensis	Lactobacillus heilongjiangensis
GCF_000829395.1	LOOC260	Lactobacillus hokkaidonensis	Lactobacillus hokkaidonensis
GCF_000876205.1	WDC04	Lactobacillus wasatchensis	Lactobacillus wasatchensis
GCF_000967195.1	Biut2	Lactobacillus kullabergensis	Lactobacillus kullabergensis
GCF_000965255.1	LP38	Lactobacillus hammesii	Lactobacillus hammesii
GCF_000970855.1	Bma5	Lactobacillus helsingborgensis	Lactobacillus helsingborgensis
GCF_000970795.1	Bin4	Lactobacillus mellifer	Lactobacillus mellifer
GCF_000970775.1	Hma8	Lactobacillus melliventris	Lactobacillus melliventris
GCF_000970755.1	Hma2	Lactobacillus kimbladii	Lactobacillus kimbladii
GCF_000967245.1	Hon2	Lactobacillus mellis	Lactobacillus mellis
GCF_001008755.1	ATCC 27780	Lactobacillus ruminis	Lactobacillus ruminis
GCF_001039045.1	TCF032-E4	Lactobacillus herbarum	Lactobacillus herbarum
GCF_001027985.1	DSM 6035	Lactobacillus panis	Lactobacillus panis
GCF_001047075.2	JCM 12225	Fructobacillus ficulneus	Fructobacillus ficulneus
GCF_001047095.2	NRIC 1058	Fructobacillus fructosus	Fructobacillus fructosus
GCF_001047115.2	DSM 15468	Fructobacillus pseudoficulneus	Fructobacillus pseudoficulneus
GCF_001047135.2	F214-1	Fructobacillus tropaeoli	Fructobacillus tropaeoli
GCF_001047695.1	DSM 20484	Leuconostoc mesenteroides subsp. dextranicum	Leuconostoc mesenteroides
GCF_001047135.1	F214-1	Fructobacillus tropaeoli	Fructobacillus tropaeoli
GCF_001047115.1	DSM 15468	Fructobacillus pseudoficulneus	Fructobacillus pseudoficulneus
GCF_001047095.1	NRIC 1058	Fructobacillus fructosus	Fructobacillus fructosus
GCF_001047075.1	JCM 12225	Fructobacillus ficulneus	Fructobacillus ficulneus
GCF_001190005.1	JCM 17838	Lactobacillus delbrueckii subsp. sunkii	Lactobacillus delbrueckii
GCF_001189855.1	JCM 15610	Lactobacillus delbrueckii subsp. indicus	Lactobacillus delbrueckii
GCF_001293735.1	KZ01	Lactobacillus gorillae	Lactobacillus gorillae
GCF_001281265.1	YH-15	Lactobacillus kunkeei	Lactobacillus kunkeei
GCF_001281175.1	Fhon13	Lactobacillus apinorum	Lactobacillus apinorum
GCF_001311135.1	JCM 11969	Lactobacillus paracollinoides	Lactobacillus paracollinoides
GCF_001311115.1	JCM 11027	Lactobacillus lindneri	Lactobacillus lindneri
GCF_001311095.1	JCM 10707	Lactobacillus kimchii	Lactobacillus kimchii
GCF_001311075.1	JCM 2765	Lactobacillus similis	Lactobacillus similis
GCF_001311055.1	JCM 1186	Lactobacillus sharpeae	Lactobacillus sharpeae
GCF_001311425.1	JCM 15041	Lactobacillus kisonensis	Lactobacillus kisonensis
GCF_001311395.1	JCM 15040	Lactobacillus otakiensis	Lactobacillus otakiensis
GCF_001311375.1	JCM 14505	Lactobacillus equigenerosi	Lactobacillus equigenerosi
GCF_001311355.1	JCM 14109	Lactobacillus parafarraginis	Lactobacillus parafarraginis
GCF_001311335.1	JCM 8572	Lactobacillus kefiranofaciens subsp. kefirgranum	Lactobacillus kefiranofaciens
GCF_001311275.1	JCM 1002	Lactobacillus delbrueckii subsp. bulgaricus	Lactobacillus delbrueckii
GCF_001311255.1	JCM 17158	Lactobacillus nasuensis	Lactobacillus nasuensis
GCF_001311195.1	JCM 13995	Lactobacillus camelliae	Lactobacillus camelliae
GCF_001311175.1	JCM 12539	Lactobacillus pantheris	Lactobacillus pantheris
GCF_001311525.1	JCM 18671	Lactobacillus oryzae	Lactobacillus oryzae
GCF_001311505.1	JCM 18461	Lactobacillus hokkaidonensis	Lactobacillus hokkaidonensis
GCF_001311445.1	JCM 15042	Lactobacillus rapi	Lactobacillus rapi
GCF_001313225.1	JCM 19001	Lactobacillus silagei	Lactobacillus silagei
GCF_001313185.1	JCM 15043	Lactobacillus odoratitofui	Lactobacillus odoratitofui
GCF_001312865.1	JCM 13996	Lactobacillus thailandensis	Lactobacillus thailandensis
GCF_001312845.1	JCM 1123	Lactobacillus collinoides	Lactobacillus collinoides
GCF_001312065.1	JCM 17472	Lactobacillus senioris	Lactobacillus senioris
GCF_001312045.1	JCM 12392	Lactobacillus satsumensis	Lactobacillus satsumensis
GCF_001311785.1	JCM 17471	Lactobacillus saniviri	Lactobacillus saniviri
GCF_001311765.1	JCM 14600	Lactobacillus equicursoris	Lactobacillus equicursoris
GCF_001433875.1	DSM 20074	Lactobacillus delbrueckii subsp. delbrueckii	Lactobacillus delbrueckii
GCF_001433855.1	DSM 20054	Lactobacillus brevis	Lactobacillus brevis
GCF_001433815.1	KCTC 13174	Lactobacillus pobuzihii	Lactobacillus pobuzihii
GCF_001433825.1	DSM 12361	Lactobacillus kunkeei	Lactobacillus kunkeei
GCF_001433755.1	DSM 20314	Lactobacillus pentosus	Lactobacillus pentosus
GCF_001433765.1	DSM 20001	Lactobacillus coryniformis subsp. coryniformis	Lactobacillus coryniformis
GCF_001433735.1	DSM 20011	Lactobacillus casei subsp. casei	Lactobacillus casei
GCF_001433745.1	DSM 20178	Lactobacillus zeae	Lactobacillus zeae
GCF_001434115.1	DSM 19395	Lactobacillus zymae	Lactobacillus zymae
GCF_001434095.1	DSM 20203	Lactobacillus fructivorans	Lactobacillus fructivorans
GCF_001434055.1	ATCC 53295	Lactobacillus parabrevis	Lactobacillus parabrevis
GCF_001434065.1	DSM 20017	Lactobacillus sakei subsp. sakei	Lactobacillus sakei
GCF_001433995.1	JCM 15530	Lactobacillus kimchicus	Lactobacillus kimchicus
GCF_001433985.1	DSM 20531	Lactobacillus amylovorus	Lactobacillus amylovorus
GCF_001433975.1	ATCC 33200	Lactobacillus johnsonii	Lactobacillus johnsonii
GCF_001434005.1	DSM 20584	Lactobacillus crispatus	Lactobacillus crispatus
GCF_001433915.1	DSM 23907	Lactobacillus pasteurii	Lactobacillus pasteurii
GCF_001433895.1	DSM 20079	Lactobacillus acidophilus	Lactobacillus acidophilus
GCF_001434315.1	DSM 15707	Lactobacillus oligofermentans	Lactobacillus oligofermentans
GCF_001434295.1	DSM 14857	Lactobacillus versmoldensis	Lactobacillus versmoldensis
GCF_001434255.1	DSM 14421	Lactobacillus diolivorans	Lactobacillus diolivorans
GCF_001434275.1	DSM 14500	Lactobacillus mindensis	Lactobacillus mindensis
GCF_001434225.1	DSM 13675	Lactobacillus nagelii	Lactobacillus nagelii
GCF_001434195.1	DSM 10550	Lactobacillus kefiranofaciens subsp. kefirgranum	Lactobacillus kefiranofaciens
GCF_001434175.1	CGMCC 1.2437	Lactobacillus plantarum subsp. plantarum	Lactobacillus plantarum
GCF_001434135.1	DSM 19906	Lactobacillus kisonensis	Lactobacillus kisonensis
GCF_001434145.1	DSM 19908	Lactobacillus otakiensis	Lactobacillus otakiensis
GCF_001434535.1	DSM 20602	Lactobacillus animalis	Lactobacillus animalis
GCF_001434515.1	DSM 5661	Lactobacillus hamsteri	Lactobacillus hamsteri
GCF_001434475.1	DSM 5007	Lactobacillus suebicus	Lactobacillus suebicus
GCF_001434465.1	DSM 4864	Lactobacillus oris	Lactobacillus oris
GCF_001434455.1	DSM 18933	Lactobacillus hayakitensis	Lactobacillus hayakitensis
GCF_001434435.1	DSM 16761	Lactobacillus kitasatonis	Lactobacillus kitasatonis
GCF_001434395.1	DSM 16381	Lactobacillus hammesii	Lactobacillus hammesii
GCF_001434405.1	DSM 16634	Lactobacillus apodemi	Lactobacillus apodemi
GCF_001434365.1	DSM 16045	Lactobacillus gastricus	Lactobacillus gastricus
GCF_001434335.1	DSM 16043	Lactobacillus kalixensis	Lactobacillus kalixensis
GCF_001434735.1	DSM 20057	Lactobacillus buchneri	Lactobacillus buchneri
GCF_001434705.1	JCM 17158	Lactobacillus nasuensis	Lactobacillus nasuensis
GCF_001434695.1	DSM 15638	Lactobacillus algidus	Lactobacillus algidus
GCF_001434665.1	DSM 20183	Lactobacillus tucceti	Lactobacillus tucceti
GCF_001434655.1	DSM 20176	Lactobacillus hilgardii	Lactobacillus hilgardii
GCF_001434635.1	DSM 20072	Lactobacillus delbrueckii subsp. lactis	Lactobacillus delbrueckii
GCF_001434615.1	DSM 20016	Lactobacillus reuteri	Lactobacillus reuteri
GCF_001434585.1	JCM 15951	Lactobacillus crustorum	Lactobacillus crustorum
GCF_001434575.1	DSM 20003	Lactobacillus bifermentans	Lactobacillus bifermentans
GCF_001434555.1	DSM 20534	Lactobacillus amylotrophicus	Lactobacillus amylotrophicus
GCF_001434935.1	DSM 19971	Lactobacillus uvarum	Lactobacillus uvarum
GCF_001434915.1	DSM 19910	Lactobacillus capillatus	Lactobacillus capillatus
GCF_001434895.1	DSM 19909	Lactobacillus odoratitofui	Lactobacillus odoratitofui
GCF_001434835.1	DSM 19394	Lactobacillus acidifarinae	Lactobacillus acidifarinae
GCF_001434815.1	DSM 19284	Lactobacillus equicursoris	Lactobacillus equicursoris
GCF_001434845.1	DSM 19519	Lactobacillus hordei	Lactobacillus hordei
GCF_001434855.1	DSM 19674	Lactobacillus bobalius	Lactobacillus bobalius
GCF_001434785.1	DSM 19117	Lactobacillus namurensis	Lactobacillus namurensis
GCF_001434775.1	DSM 20184	Lactobacillus farciminis	Lactobacillus farciminis
GCF_001434745.1	DSM 20249	Lactobacillus alimentarius	Lactobacillus alimentarius
GCF_001435155.1	DSM 15945	Lactobacillus pantheris	Lactobacillus pantheris
GCF_001435135.1	DSM 15814	Lactobacillus rossiae	Lactobacillus rossiae
GCF_001435115.1	DSM 15502	Lactobacillus paracollinoides	Lactobacillus paracollinoides
GCF_001435095.1	DSM 15429	Lactobacillus spicheri	Lactobacillus spicheri
GCF_001435065.1	DSM 14340	Lactobacillus fuchuensis	Lactobacillus fuchuensis
GCF_001435035.1	DSM 13343	Lactobacillus manihotivorans	Lactobacillus manihotivorans
GCF_001435015.1	DSM 13335	Lactobacillus iners	Lactobacillus iners
GCF_001434985.1	DSM 13238	Lactobacillus paralimentarius	Lactobacillus paralimentarius
GCF_001434975.1	DSM 10532	Lactobacillus gallinarum	Lactobacillus gallinarum
GCF_001434945.1	CGMCC 1.1877	Lactobacillus helveticus	Lactobacillus helveticus
GCF_001435375.1	DSM 20653	Lactobacillus aviarius subsp. araffinosus	Lactobacillus aviarius
GCF_001435325.1	DSM 6629	Lactobacillus intestinalis	Lactobacillus intestinalis
GCF_001435345.1	DSM 8475	Lactobacillus pontis	Lactobacillus pontis
GCF_001435315.1	DSM 5707	Lactobacillus parabuchneri	Lactobacillus parabuchneri
GCF_001435275.1	DSM 5016	Lactobacillus kefiranofaciens subsp. kefiranofaciens	Lactobacillus kefiranofaciens
GCF_001435245.1	DSM 18793	Lactobacillus equigenerosi	Lactobacillus equigenerosi
GCF_001435235.1	DSM 18630	Lactobacillus ghanensis	Lactobacillus ghanensis
GCF_001435215.1	DSM 16365	Lactobacillus plantarum subsp. argentoratensis	Lactobacillus plantarum
GCF_001435195.1	DSM 16230	Lactobacillus satsumensis	Lactobacillus satsumensis
GCF_001435165.1	DSM 16049	Lactobacillus saerimneri	Lactobacillus saerimneri
GCF_001435575.1	DSM 19904	Lactobacillus sunkii	Lactobacillus sunkii
GCF_001435555.1	DSM 19682	Lactobacillus nodensis	Lactobacillus nodensis
GCF_001435525.1	JCM 16448	Lactobacillus koreensis	Lactobacillus koreensis
GCF_001435505.1	JCM 17355	Lactobacillus futsaii	Lactobacillus futsaii
GCF_001435495.1	DSM 20019	Lactobacillus curvatus subsp. curvatus	Lactobacillus curvatus
GCF_001435475.1	DSM 16041	Lactobacillus antri	Lactobacillus antri
GCF_001435425.1	DSM 20004	Lactobacillus coryniformis subsp. torquens	Lactobacillus coryniformis
GCF_001435445.1	DSM 13961	Lactobacillus kimchii	Lactobacillus kimchii
GCF_001435405.1	DSM 20021	Lactobacillus rhamnosus	Lactobacillus rhamnosus
GCF_001435395.1	DSM 20605	Lactobacillus vini	Lactobacillus vini
GCF_001435815.1	DSM 16982	Lactobacillus nantensis	Lactobacillus nantensis
GCF_001435795.1	DSM 15996	Lactobacillus delbrueckii subsp. indicus	Lactobacillus delbrueckii
GCF_001435775.1	DSM 15946	Lactobacillus ingluviei	Lactobacillus ingluviei
GCF_001435755.1	DSM 15836	Lactobacillus acidipiscis	Lactobacillus acidipiscis
GCF_001435735.1	DSM 15833	Lactobacillus equi	Lactobacillus equi
GCF_001435715.1	DSM 15831	Lactobacillus sakei subsp. carnosus	Lactobacillus sakei
GCF_001435695.1	DSM 15354	Lactobacillus psittaci	Lactobacillus psittaci
GCF_001435655.1	DSM 10667	Lactobacillus paraplantarum	Lactobacillus paraplantarum
GCF_001435665.1	DSM 11664	Lactobacillus amylolyticus	Lactobacillus amylolyticus
GCF_001435585.1	DSM 12744	Lactobacillus perolens	Lactobacillus perolens
GCF_001436025.1	DSM 13345	Lactobacillus mucosae	Lactobacillus mucosae
GCF_001436015.1	DSM 20452	Lactobacillus murinus	Lactobacillus murinus
GCF_001435995.1	DSM 23829	Lactobacillus ozensis	Lactobacillus ozensis
GCF_001435975.1	DSM 20515	Lactobacillus collinoides	Lactobacillus collinoides
GCF_001435955.1	DSM 20555	Lactobacillus salivarius	Lactobacillus salivarius
GCF_001435935.1	DSM 6035	Lactobacillus panis	Lactobacillus panis
GCF_001435915.1	DSM 5837	Lactobacillus vaginalis	Lactobacillus vaginalis
GCF_001435895.1	DSM 18390	Lactobacillus parafarraginis	Lactobacillus parafarraginis
GCF_001435875.1	DSM 18382	Lactobacillus farraginis	Lactobacillus farraginis
GCF_001435835.1	DSM 17758	Lactobacillus concavus	Lactobacillus concavus
GCF_001436225.1	DSM 20505	Lactobacillus sharpeae	Lactobacillus sharpeae
GCF_001436215.1	DSM 20509	Lactobacillus agilis	Lactobacillus agilis
GCF_001436185.1	DSM 20533	Lactobacillus amylophilus	Lactobacillus amylophilus
GCF_001436135.1	DSM 22698	Lactobacillus thailandensis	Lactobacillus thailandensis
GCF_001436125.1	DSM 23910	Lactobacillus hominis	Lactobacillus hominis
GCF_001436115.1	DSM 23927	Lactobacillus brantae	Lactobacillus brantae
GCF_001436095.1	DSM 20335	Lactobacillus dextrinicus	Lactobacillus dextrinicus
GCF_001436035.1	DSM 20451	Lactobacillus sanfranciscensis	Lactobacillus sanfranciscensis
GCF_001436045.1	DSM 13145	Lactobacillus frumenti	Lactobacillus frumenti
GCF_001436415.1	DSM 20719	Lactobacillus graminis	Lactobacillus graminis
GCF_001436385.1	DSM 5622	Lactobacillus paracasei subsp. paracasei	Lactobacillus paracasei
GCF_001436395.1	DSM 5705	Lactobacillus malefermentans	Lactobacillus malefermentans
GCF_001436375.1	DSM 18527	Lactobacillus composti	Lactobacillus composti
GCF_001436325.1	DSM 16991	Lactobacillus harbinensis	Lactobacillus harbinensis
GCF_001436315.1	DSM 20655	Lactobacillus aviarius subsp. aviarius	Lactobacillus aviarius
GCF_001436295.1	DSM 20634	Lactobacillus vaccinostercus	Lactobacillus vaccinostercus
GCF_001436305.1	DSM 16047	Lactobacillus ultunensis	Lactobacillus ultunensis
GCF_001436275.1	DSM 19972	Lactobacillus oeni	Lactobacillus oeni
GCF_001436255.1	DSM 19907	Lactobacillus rapi	Lactobacillus rapi
GCF_001436615.1	DSM 22697	Lactobacillus camelliae	Lactobacillus camelliae
GCF_001436595.1	DSM 23365	Lactobacillus similis	Lactobacillus similis
GCF_001436605.1	DSM 23037	Lactobacillus floricola	Lactobacillus floricola
GCF_001436575.1	DSM 23908	Lactobacillus gigeriorum	Lactobacillus gigeriorum
GCF_001436555.1	DSM 24302	Lactobacillus senioris	Lactobacillus senioris
GCF_001436535.1	DSM 20444	Lactobacillus mali	Lactobacillus mali
GCF_001436505.1	DSM 20253	Lactobacillus rennini	Lactobacillus rennini
GCF_001436485.1	DSM 20258	Lactobacillus paracasei subsp. tolerans	Lactobacillus paracasei
GCF_001436475.1	DSM 20403	Lactobacillus ruminis	Lactobacillus ruminis
GCF_001436455.1	DSM 20557	Lactobacillus jensenii	Lactobacillus jensenii
GCF_001436835.1	DSM 20055	Lactobacillus fermentum	Lactobacillus fermentum
GCF_001436805.1	ATCC BAA-66	Lactobacillus selangorensis	Lactobacillus selangorensis
GCF_001436775.1	DSM 20749	Lactobacillus acetotolerans	Lactobacillus acetotolerans
GCF_001436755.1	DSM 21051	Lactobacillus aquaticus	Lactobacillus aquaticus
GCF_001436735.1	DSM 21116	Lactobacillus cacaonum	Lactobacillus cacaonum
GCF_001436705.1	DSM 21376	Lactobacillus sucicola	Lactobacillus sucicola
GCF_001436695.1	DSM 21401	Lactobacillus taiwanensis	Lactobacillus taiwanensis
GCF_001436675.1	DSM 21775	Lactobacillus senmaizukei	Lactobacillus senmaizukei
GCF_001436645.1	DSM 22689	Lactobacillus florum	Lactobacillus florum
GCF_001437115.1	DSM 19927	Pediococcus lolii	Pediococcus lolii
GCF_001437075.1	DSM 18001	Pediococcus stilesii	Pediococcus stilesii
GCF_001437055.1	DSM 17896	Lactobacillus secaliphilus	Lactobacillus secaliphilus
GCF_001436985.1	DSM 20571	Lactobacillus homohiochii	Lactobacillus homohiochii
GCF_001436905.1	DSM 14800	Pediococcus claussenii	Pediococcus claussenii
GCF_001436895.1	DSM 20196	Weissella confusa	Weissella confusa
GCF_001436865.1	DSM 20190	Weissella halotolerans	Weissella halotolerans
GCF_001437355.1	DSM 20410	Weissella viridescens	Weissella viridescens
GCF_001437285.1	DSM 20336	Pediococcus pentosaceus	Pediococcus pentosaceus
GCF_001437255.1	DSM 20331	Pediococcus damnosus	Pediococcus damnosus
GCF_001437205.1	DSM 13344	Lactobacillus selangorensis	Lactobacillus selangorensis
GCF_001437195.1	DSM 20081	Lactobacillus delbrueckii subsp. bulgaricus	Lactobacillus delbrueckii
GCF_001437125.1	DSM 22467	Lactobacillus paucivorans	Lactobacillus paucivorans
GCF_001437605.1	DSM 23026	Pediococcus argentinicus	Pediococcus argentinicus
GCF_001437515.1	LMG 11984	Lactobacillus parabrevis	Lactobacillus parabrevis
GCF_001437505.1	DSM 26202	Lactobacillus hokkaidonensis	Lactobacillus hokkaidonensis
GCF_001437485.1	DSM 26046	Lactobacillus delbrueckii subsp. jakobsenii	Lactobacillus delbrueckii
GCF_001437465.1	DSM 24301	Lactobacillus saniviri	Lactobacillus saniviri
GCF_001437435.1	DSM 22696	Lactobacillus siliginis	Lactobacillus siliginis
GCF_001437425.1	DSM 20014	Weissella minor	Weissella minor
GCF_001437405.1	DSM 22301	Pediococcus ethanolidurans	Pediococcus ethanolidurans
GCF_001438865.1	NBRC 103219	Lactobacillus pobuzihii	Lactobacillus pobuzihii
GCF_001438845.1	LMG 26013	Lactobacillus xiangfangensis	Lactobacillus xiangfangensis
GCF_001438825.1	LMG 23699	Lactobacillus crustorum	Lactobacillus crustorum
GCF_001438805.1	DSM 24716	Lactobacillus kimchiensis	Lactobacillus kimchiensis
GCF_001438785.1	DSM 22408	Lactobacillus ceti	Lactobacillus ceti
GCF_001438725.1	DSM 20285	Pediococcus inopinatus	Pediococcus inopinatus
GCF_001438695.1	DSM 20349	Fructobacillus fructosus	Fructobacillus fructosus
GCF_001438705.1	DSM 20593	Weissella kandleri	Weissella kandleri
GCF_001438685.1	DSM 20690	Lactobacillus lindneri	Lactobacillus lindneri
GCF_001438655.1	DSM 17757	Pediococcus cellicola	Pediococcus cellicola
GCF_001460875.1	NCDO 1655	Weissella viridescens	Weissella viridescens
GCF_001570685.1	NRIC 0697	Lactobacillus equigenerosi	Lactobacillus equigenerosi
GCF_001592085.1	NBRC 103853	Lactobacillus senmaizukei	Lactobacillus senmaizukei
GCF_001591905.1	NBRC 102161	Lactobacillus ruminis	Lactobacillus ruminis
GCF_001591845.1	NBRC 13951	Lactobacillus acidophilus	Lactobacillus acidophilus
GCF_001591685.1	NBRC 14221	Lactobacillus murinus	Lactobacillus murinus
GCF_001886915.1	DRC1506	Leuconostoc mesenteroides subsp. jonggajibkimchii	Leuconostoc mesenteroides
GCF_001891125.1	DSM 20241	Leuconostoc mesenteroides subsp. suionicum	Leuconostoc mesenteroides
GCF_001888965.1	JCM 17838	Lactobacillus delbrueckii subsp. sunkii	Lactobacillus delbrueckii
GCF_001888925.1	DSM 26046	Lactobacillus delbrueckii subsp. jakobsenii	Lactobacillus delbrueckii
GCF_001932615.1	FOL01	Weissella jogaejeotgali	Weissella jogaejeotgali
GCF_001908495.1	DSM 20074	Lactobacillus delbrueckii subsp. delbrueckii	Lactobacillus delbrueckii
GCF_001908415.1	JCM 15610	Lactobacillus delbrueckii subsp. indicus	Lactobacillus delbrueckii
GCF_001936335.1	DSM 20533	Lactobacillus amylophilus	Lactobacillus amylophilus
GCF_001971585.1	WiKim39	Lactobacillus allii	Lactobacillus allii
GCF_002088015.1	ATCC 33820	Lactobacillus crispatus	Lactobacillus crispatus
GCF_002117995.1	JCM 10692	Lactobacillus acidipiscis	Lactobacillus acidipiscis
GCF_002157585.1	JCM 8573	Lactobacillus parakefiri	Lactobacillus parakefiri
GCF_002217945.1	IWT126	Lactobacillus silagei	Lactobacillus silagei
GCF_002217925.1	IWT30	Lactobacillus mixtipabuli	Lactobacillus mixtipabuli
GCF_002217985.1	IWT25	Lactobacillus pentosiphilus	Lactobacillus pentosiphilus
GCF_002278095.1	DSM 20072	Lactobacillus delbrueckii subsp. lactis	Lactobacillus delbrueckii
GCF_002583405.1	IWT5	Lactobacillus silagincola	Lactobacillus silagincola
GCF_002723875.1	NBRC 3202	Lactobacillus delbrueckii subsp. delbrueckii	Lactobacillus delbrueckii
GCF_002706745.1	DSM 20184	Lactobacillus farciminis	Lactobacillus farciminis
GCF_002706705.1	DSM 20004	Lactobacillus coryniformis subsp. torquens	Lactobacillus coryniformis
GCF_002706425.1	DSM 20001	Lactobacillus coryniformis subsp. coryniformis	Lactobacillus coryniformis
GCF_002706375.1	DSM 20531	Lactobacillus amylovorus	Lactobacillus amylovorus
GCF_002736025.1	BCRC 14759	Lactobacillus salivarius	Lactobacillus salivarius
GCF_002849895.1	DSM 20249	Lactobacillus alimentarius	Lactobacillus alimentarius
GCF_002849515.1	NRRL B-442	Lactobacillus rhamnosus	Lactobacillus rhamnosus
GCF_002837055.1	LMG 26964	Lactobacillus apis	Lactobacillus apis
GCF_002916915.1	H70-3	Lactobacillus bombicola	Lactobacillus bombicola
GCF_002982135.1	DSM 20285	Pediococcus inopinatus	Pediococcus inopinatus
GCF_002994005.1	HV_6	Lactobacillus quenuiae	Lactobacillus quenuiae
GCF_002993975.1	Hlig3	Lactobacillus micheneri	Lactobacillus micheneri
GCF_002993965.1	HV_12	Lactobacillus timberlakei	Lactobacillus timberlakei
GCF_003047065.1	DSM 20079	Lactobacillus acidophilus	Lactobacillus acidophilus
GCF_003124125.1	BS-W1	Lactobacillus bambusae	Lactobacillus bambusae
GCF_003076495.1	M2	Leuconostoc miyukkimchii	Leuconostoc miyukkimchii
GCF_003363255.1	KCTC 3751	Weissella thailandensis	Weissella thailandensis
GCF_003353445.1	CECT 7031	Weissella soli	Weissella soli
GCF_003423665.1	DSM 24759	Lactobacillus rodentium	Lactobacillus rodentium
GCF_003369815.1	JCM 5668	Lactobacillus sanfranciscensis	Lactobacillus sanfranciscensis
GCF_003368395.1	KCTC 3543	Lactobacillus fructivorans	Lactobacillus fructivorans
GCF_003573535.1	S215	Lactobacillus formosensis	Lactobacillus formosensis
GCF_003641185.1	DSM 20314	Lactobacillus pentosus	Lactobacillus pentosus
GCF_003641165.1	DSM 16365	Lactobacillus plantarum subsp. argentoratensis	Lactobacillus plantarum
GCF_003641145.1	DSM 10667	Lactobacillus paraplantarum	Lactobacillus paraplantarum
GCF_900108455.1	DSM 15468	Fructobacillus pseudoficulneus	Fructobacillus pseudoficulneus
GCF_900103655.1	ATCC 43761	Lactobacillus kefiranofaciens subsp. kefiranofaciens	Lactobacillus kefiranofaciens
GCF_900112405.1	DSM 19113	Fructobacillus durionis	Fructobacillus durionis
GCF_900113455.1	DSM 20403	Lactobacillus ruminis	Lactobacillus ruminis
GCF_900167245.1	DSM 20690	Lactobacillus lindneri	Lactobacillus lindneri
