## Supplementary material for "A genome-based species taxonomy of the *Lactobacillus* Genus Complex": table S3

cluster	species	n_genomes	min_cni_within	max_cni_between	closest_neighbor	exclusive
cluster 239	Lactobacillus rhamnosus	160	0.9758	0.827	cluster 238	TRUE
cluster 199	Lactobacillus reuteri	131	0.9528	0.7809	cluster 217	TRUE
cluster 236	Leuconostoc mesenteroides	66	0.9524	0.7645	cluster 176	TRUE
cluster 233	Lactobacillus gasseri	40	0.9455	0.8805000000000001	cluster 182	TRUE
cluster 230	Lactobacillus delbrueckii	56	0.9698	0.8113	cluster 49	TRUE
cluster 228	Lactobacillus plantarum	320	0.9519	0.8884	cluster 194	TRUE
cluster 218	Pediococcus acidilactici	23	0.9813	0.7569	cluster 235	TRUE
cluster 6	Leuconostoc kimchii	2	0.9982	0.7944	cluster 225	TRUE
cluster 182	Lactobacillus johnsonii	36	0.9731	0.8805000000000001	cluster 233	TRUE
cluster 45	Lactobacillus hilgardii	4	0.9814	0.7983	cluster 74	TRUE
cluster 229	Lactobacillus fermentum	57	0.9777	0.8117	cluster 24	TRUE
cluster 200	Lactobacillus paracasei	174	0.98740000000000006	0.8069999999999999	cluster 239	TRUE
cluster 201	Lactobacillus vaginalis	4	0.9947	0.7561	cluster 78	TRUE
cluster 87	Lactobacillus ultunensis	2	0.9998	0.8487	cluster 39	TRUE
cluster 204	Lactobacillus salivarius	87	0.981	0.7436	cluster 40	TRUE
cluster 162	Lactobacillus iners	21	0.9867	0.7215	cluster 233	TRUE
cluster 191	Lactobacillus helveticus	55	0.9863	0.9165	cluster 150	TRUE
cluster 66	Lactobacillus antri	2	1	0.8665	cluster 41	TRUE
cluster 148	Weissella paramesenteroides	2	1	0.8503000000000001	cluster 178	TRUE
cluster 225	Leuconostoc gelidum	12	0.9464	0.7944	cluster 6	TRUE
cluster 5	Leuconostoc fallax	1	1	0.7224999999999999	cluster 225	TRUE
cluster 152	Lactobacillus coryniformis	8	0.9852	0.7525	cluster 91	TRUE
cluster 139	Lactobacillus amylolyticus	4	0.9882	0.7998000000000001	cluster 43	TRUE
cluster 153	Lactobacillus farciminis	3	0.9996	0.9259999999999999	cluster 186	TRUE
cluster 163	Lactobacillus animalis	5	0.9953	0.9336	cluster 188	TRUE
cluster 179	Lactobacillus fructivorans	7	0.9793	0.7110000000000001	cluster 220	TRUE
cluster 115	Fructobacillus fructosus	4	0.9987	0.781	cluster 213	TRUE
cluster 131	Pediococcus claussenii	4	0.9999	0.7151000000000001	cluster 113	TRUE
cluster 65	Lactobacillus vini	3	0.9927	0.7383	cluster 61	TRUE
cluster 133	Oenococcus kitaharae	5	1	0.7296	cluster 189	TRUE
cluster 89	Lactobacillus malefermentans	2	1	0.7517	cluster 26	TRUE
cluster 34	Lactobacillus versmoldensis	2	0.9999	0.7877	cluster 22	TRUE
cluster 42	Lactobacillus suebicus	2	1	0.7533	cluster 86	TRUE
cluster 58	Lactobacillus rossiae	3	1	0.7525	cluster 109	TRUE
cluster 27	Lactobacillus pasteurii	2	1	0.7658	cluster 93	TRUE
cluster 93	Lactobacillus gigeriorum	2	1	0.7658	cluster 27	TRUE
cluster 81	Lactobacillus hominis	2	1	0.778	cluster 233	TRUE
cluster 189	Oenococcus oeni	219	0.9824	0.7296	cluster 133	TRUE
cluster 49	Lactobacillus equicursoris	3	0.9905	0.8113	cluster 230	TRUE
cluster 120	Lactobacillus pobuzihii	3	0.9995	0.7958	cluster 216	TRUE
cluster 30	Lactobacillus otakiensis	3	0.9903	0.8319	cluster 175	TRUE
cluster 70	Lactobacillus psittaci	2	1	0.8164	cluster 160	TRUE
cluster 128	Lactobacillus harbinensis	4	0.9928	0.7897	cluster 8	TRUE
cluster 59	Lactobacillus saerimneri	3	0.9884	0.6700999999999999	cluster 117	TRUE
cluster 117	Lactobacillus ceti	2	1	0.704	cluster 204	TRUE
cluster 101	Weissella halotolerans	2	0.9997	0.6917	cluster 108	TRUE
cluster 8	Lactobacillus shenzhenensis	1	1	0.7897	cluster 128	TRUE
cluster 193	Lactobacillus acidophilus	34	0.998	0.8409	cluster 191	TRUE
cluster 237	Lactobacillus brevis	52	0.9583	0.7876000000000001	cluster 2	TRUE
cluster 9	Lactobacillus fabifermentans	3	0.9998	0.7934	cluster 119	TRUE
cluster 98	Lactobacillus sucicola	2	0.998	0.8046	cluster 54	TRUE
cluster 150	Lactobacillus gallinarum	10	0.9901	0.9165	cluster 191	TRUE
cluster 88	Lactobacillus composti	2	0.997	0.6496	cluster 231	TRUE
cluster 74	Lactobacillus farraginis	2	0.9965	0.7983	cluster 45	TRUE
cluster 55	Lactobacillus paralimentarius	2	0.9985	0.9387	cluster 141	TRUE
cluster 209	Lactobacillus kefiranofaciens	7	0.9921	0.8392000000000001	cluster 191	TRUE
cluster 43	Lactobacillus hamsteri	2	0.9993	0.8017000000000001	cluster 164	TRUE
cluster 231	Lactobacillus sakei	45	0.9364	0.8164	cluster 221	TRUE
cluster 39	Lactobacillus kitasatonis	2	0.9992	0.9283	cluster 183	TRUE
cluster 238	Lactobacillus casei	14	0.9535	0.827	cluster 239	TRUE
cluster 38	Lactobacillus apodemi	2	0.9976	0.7926	cluster 163	TRUE
cluster 227	Lactobacillus fuchuensis	3	0.9905	0.7922	cluster 231	TRUE
cluster 124	Lactobacillus nodensis	3	0.9991	0.8235	cluster 138	TRUE
cluster 40	Lactobacillus hayakitensis	2	0.9994	0.7436	cluster 204	TRUE
cluster 71	Lactobacillus equi	3	0.9919	0.6901999999999999	cluster 158	TRUE
cluster 10	Weissella oryzae	2	1	0.698	cluster 184	TRUE
cluster 26	Lactobacillus oryzae	2	0.9924	0.7517	cluster 89	TRUE
cluster 13	Lactobacillus curieae	2	1	0.7077	cluster 30	TRUE
cluster 14	Lactobacillus heilongjiangensis	3	1	0.8817	cluster 72	TRUE
cluster 111	Lactobacillus hokkaidonensis	3	0.9919	0.7887	cluster 15	TRUE
cluster 15	Lactobacillus wasatchensis	1	1	0.7887	cluster 111	TRUE
cluster 197	Lactobacillus kullabergensis	4	0.9522	0.9238	cluster 17	TRUE
cluster 195	Lactobacillus helsingborgensis	4	0.9794	0.819	cluster 197	TRUE
cluster 18	Lactobacillus mellifer	1	1	0.7073	cluster 185	TRUE
cluster 198	Lactobacillus melliventris	4	0.97	0.8449	cluster 17	TRUE
cluster 17	Lactobacillus kimbladii	1	1	0.9238	cluster 197	TRUE
cluster 16	Lactobacillus mellis	1	1	0.7658	cluster 185	TRUE
cluster 215	Lactobacillus ruminis	18	0.9804	0.7191000000000001	cluster 211	TRUE
cluster 19	Lactobacillus herbarum	1	1	0.8087	cluster 194, cluster 228	TRUE
cluster 76	Lactobacillus panis	2	1	0.7833	cluster 41	TRUE
cluster 20	Fructobacillus ficulneus	2	1	0.7801	cluster 210	TRUE
cluster 210	Fructobacillus pseudoficulneus	3	0.9999	0.7898000000000001	cluster 21	TRUE
cluster 21	Fructobacillus tropaeoli	3	0.9596	0.7898000000000001	cluster 210	TRUE
cluster 24	Lactobacillus gorillae	1	1	0.8117	cluster 229	TRUE
cluster 136	Lactobacillus kunkeei	17	0.9565	0.9339999999999999	cluster 25	TRUE
cluster 23	Lactobacillus apinorum	1	1	0.8123	cluster 136	TRUE
cluster 130	Lactobacillus paracollinoides	5	0.9923	0.8367	cluster 126	TRUE
cluster 220	Lactobacillus lindneri	12	0.9981	0.7626999999999999	cluster 180	TRUE
cluster 141	Lactobacillus kimchii	5	0.9436	0.9387	cluster 55	TRUE
cluster 94	Lactobacillus similis	2	0.995	0.7632	cluster 52	TRUE
cluster 83	Lactobacillus sharpeae	2	0.9933	0.6920999999999999	cluster 123	TRUE
cluster 29	Lactobacillus kisonensis	3	0.9892	0.8023	cluster 84	TRUE
cluster 122	Lactobacillus equigenerosi	3	0.9947	0.7243999999999999	cluster 36	TRUE
cluster 75	Lactobacillus parafarraginis	3	0.9812	0.7645	cluster 45	TRUE
cluster 47	Lactobacillus nasuensis	2	0.9891	0.7171000000000001	cluster 96	TRUE
cluster 96	Lactobacillus camelliae	2	0.9865	0.7171000000000001	cluster 47	TRUE
cluster 123	Lactobacillus pantheris	3	0.9913	0.8046	cluster 82	TRUE
cluster 84	Lactobacillus rapi	2	0.9905	0.8023	cluster 29	TRUE
cluster 143	Lactobacillus silagei	2	0.9906	0.8277	cluster 144	TRUE
cluster 52	Lactobacillus odoratitofui	2	0.9888	0.7692	cluster 151	TRUE
cluster 82	Lactobacillus thailandensis	2	0.9905	0.8046	cluster 123	TRUE
cluster 126	Lactobacillus collinoides	3	0.9894	0.8367	cluster 130	TRUE
cluster 92	Lactobacillus senioris	2	0.9941	0.6927	cluster 29	TRUE
cluster 60	Lactobacillus satsumensis	2	0.9931	0.7632	cluster 85	TRUE
cluster 110	Lactobacillus saniviri	2	0.9917	0.7276	cluster 80	TRUE
cluster 203	Lactobacillus pentosus	23	0.945	0.8398	cluster 228	TRUE
cluster 222	Lactobacillus zymae	2	0.9836	0.9006000000000001	cluster 50	TRUE
cluster 112	Lactobacillus parabrevis	3	1	0.854	cluster 37	TRUE
cluster 28	Lactobacillus kimchicus	1	1	0.7215	cluster 94	TRUE
cluster 183	Lactobacillus amylovorus	11	0.9827	0.9283	cluster 39	TRUE
cluster 234	Lactobacillus crispatus	66	0.9805	0.8366	cluster 150	TRUE
cluster 202	Lactobacillus oligofermentans	2	0.9999	0.7266	cluster 111	TRUE
cluster 32	Lactobacillus diolivorans	1	1	0.7578	cluster 84	TRUE
cluster 33	Lactobacillus mindensis	1	1	0.8366	cluster 118	TRUE
cluster 31	Lactobacillus nagelii	1	1	0.8042	cluster 61	TRUE
cluster 41	Lactobacillus oris	3	0.9872	0.8665	cluster 66	TRUE
cluster 37	Lactobacillus hammesii	1	1	0.854	cluster 112	TRUE
cluster 36	Lactobacillus gastricus	2	0.9586	0.7243999999999999	cluster 122	TRUE
cluster 35	Lactobacillus kalixensis	1	1	0.7964	cluster 43	TRUE
cluster 48	Lactobacillus buchneri	3	0.9815	0.8708	cluster 146	TRUE
cluster 223	Lactobacillus algidus	2	0.9875	0.67490000000000006	cluster 204	TRUE
cluster 46	Lactobacillus tucceti	1	1	0.7816	cluster 124	TRUE
cluster 137	Lactobacillus crustorum	3	0.999	0.8564	cluster 187	TRUE
cluster 44	Lactobacillus bifermentans	1	1	0.7117	cluster 152	TRUE
cluster 54	Lactobacillus uvarum	1	1	0.8451	cluster 100	TRUE
cluster 53	Lactobacillus capillatus	1	1	0.7859	cluster 98	TRUE
cluster 50	Lactobacillus acidifarinae	1	1	0.9006000000000001	cluster 222	TRUE
cluster 51	Lactobacillus hordei	1	1	0.8462	cluster 105	TRUE
cluster 172	Lactobacillus namurensis	3	0.9635	0.8228	cluster 57	TRUE
cluster 159	Lactobacillus alimentarius	2	1	0.8442000000000001	cluster 141	TRUE
cluster 57	Lactobacillus spicheri	2	0.9866	0.8228	cluster 172	TRUE
cluster 56	Lactobacillus manihotivorans	1	1	0.7001999999999999	cluster 47	TRUE
cluster 64	Lactobacillus araffinosus	1	1	0.9107000000000001	cluster 149	TRUE
cluster 62	Lactobacillus intestinalis	2	0.9686	0.7926	cluster 43	TRUE
cluster 63	Lactobacillus pontis	1	1	0.8557	cluster 166	TRUE
cluster 140	Lactobacillus parabuchneri	24	0.9829	0.808	cluster 30	TRUE
cluster 61	Lactobacillus ghanensis	1	1	0.8042	cluster 31	TRUE
cluster 134	Lactobacillus sunkii	2	0.9769	0.8392999999999999	cluster 175	TRUE
cluster 68	Lactobacillus koreensis	2	0.9994	0.8148	cluster 2	TRUE
cluster 67	Lactobacillus futsaii	1	1	0.9238999999999999	cluster 186	TRUE
cluster 221	Lactobacillus curvatus	15	0.9855	0.8522000000000001	cluster 90	TRUE
cluster 72	Lactobacillus nantensis	1	1	0.8925	cluster 190	TRUE
cluster 107	Lactobacillus ingluviei	3	0.982	0.7059	cluster 229	TRUE
cluster 216	Lactobacillus acidipiscis	5	0.994	0.7958	cluster 120	TRUE
cluster 194	Lactobacillus paraplantarum	10	0.9841	0.8884	cluster 228	TRUE
cluster 69	Lactobacillus perolens	1	1	0.7498	cluster 128	TRUE
cluster 224	Lactobacillus mucosae	12	0.9709	0.7022999999999999	cluster 63	TRUE
cluster 188	Lactobacillus murinus	9	0.9844	0.9336	cluster 163	TRUE
cluster 77	Lactobacillus ozensis	1	1	0.737	cluster 173	TRUE
cluster 73	Lactobacillus concavus	1	1	0.7329	cluster 79	TRUE
cluster 158	Lactobacillus agilis	13	0.9685	0.6901999999999999	cluster 71	TRUE
cluster 135	Lactobacillus amylophilus	3	1	0.6333	cluster 209	TRUE
cluster 80	Lactobacillus brantae	1	1	0.7276	cluster 110	TRUE
cluster 79	Lactobacillus dextrinicus	1	1	0.7329	cluster 73	TRUE
cluster 180	Lactobacillus sanfranciscensis	15	0.9955	0.7626999999999999	cluster 220	TRUE
cluster 78	Lactobacillus frumenti	1	1	0.7561	cluster 201	TRUE
cluster 90	Lactobacillus graminis	1	1	0.8522000000000001	cluster 221	TRUE
cluster 149	Lactobacillus aviarius	18	0.9528	0.9107000000000001	cluster 64	TRUE
cluster 86	Lactobacillus vaccinostercus	1	1	0.7533	cluster 42	TRUE
cluster 85	Lactobacillus oeni	1	1	0.7632	cluster 60	TRUE
cluster 95	Lactobacillus floricola	1	1	0.6409	cluster 233	TRUE
cluster 105	Lactobacillus mali	3	0.952	0.8462	cluster 51	TRUE
cluster 91	Lactobacillus rennini	1	1	0.7525	cluster 152	TRUE
cluster 160	Lactobacillus jensenii	10	0.9963	0.8931	cluster 132	TRUE
cluster 106	Lactobacillus selangorensis	2	1	0.6544	cluster 227	TRUE
cluster 127	Lactobacillus acetotolerans	16	0.9679	0.7698	cluster 43	TRUE
cluster 100	Lactobacillus aquaticus	1	1	0.8451	cluster 54	TRUE
cluster 99	Lactobacillus cacaonum	1	1	0.7885	cluster 51	TRUE
cluster 145	Lactobacillus taiwanensis	25	0.9879	0.8795	cluster 182	TRUE
cluster 125	Lactobacillus senmaizukei	2	1	0.7789	cluster 68	TRUE
cluster 97	Lactobacillus florum	3	0.994	0.6953	cluster 220	TRUE
cluster 103	Pediococcus stilesii	1	1	0.7834	cluster 235	TRUE
cluster 102	Lactobacillus secaliphilus	1	1	0.7039	cluster 4	TRUE
cluster 219	Weissella confusa	6	0.9832	0.8260000000000001	cluster 184	TRUE
cluster 121	Weissella viridescens	2	0.9974	0.7726999999999999	cluster 108	TRUE
cluster 235	Pediococcus pentosaceus	16	0.9914	0.7834	cluster 103	TRUE
cluster 156	Pediococcus damnosus	11	0.9989	0.8398	cluster 170	TRUE
cluster 104	Lactobacillus paucivorans	1	1	0.7987	cluster 112	TRUE
cluster 113	Pediococcus argentinicus	1	1	0.7222999999999999	cluster 235	TRUE
cluster 109	Lactobacillus siliginis	1	1	0.7525	cluster 58	TRUE
cluster 108	Weissella minor	1	1	0.7726999999999999	cluster 121	TRUE
cluster 212	Pediococcus ethanolidurans	2	1	0.8307	cluster 129	TRUE
cluster 119	Lactobacillus xiangfangensis	1	1	0.7962	cluster 203	TRUE
cluster 118	Lactobacillus kimchiensis	1	1	0.8415	cluster 187	TRUE
cluster 170	Pediococcus inopinatus	3	0.9949	0.8398	cluster 156	TRUE
cluster 116	Weissella kandleri	1	1	0.7259	cluster 167	TRUE
cluster 114	Pediococcus cellicola	1	1	0.79	cluster 212	TRUE
cluster 138	Lactobacillus allii	1	1	0.8235	cluster 124	TRUE
cluster 146	Lactobacillus parakefiri	3	0.9967	0.8708	cluster 48	TRUE
cluster 142	Lactobacillus mixtipabuli	1	1	0.8375	cluster 151	TRUE
cluster 144	Lactobacillus pentosiphilus	2	0.9875	0.8366	cluster 151	TRUE
cluster 151	Lactobacillus silagincola	2	0.9748	0.8375	cluster 142	TRUE
cluster 205	Lactobacillus apis	5	0.9719	0.7916	cluster 165	TRUE
cluster 214	Lactobacillus bombicola	11	0.9812	0.7781	cluster 196	TRUE
cluster 171	Lactobacillus quenuiae	1	1	0.9057	cluster 173	TRUE
cluster 173	Lactobacillus timberlakei	3	0.9639	0.9057	cluster 171	TRUE
cluster 174	Lactobacillus bambusae	1	1	0.6801999999999999	cluster 37	TRUE
cluster 178	Weissella thailandensis	2	0.9743	0.8503000000000001	cluster 148	TRUE
cluster 177	Weissella soli	2	1	0.7033	cluster 219	TRUE
cluster 181	Lactobacillus rodentium	1	1	0.7667	cluster 81	TRUE
cluster 186	Lactobacillus formosensis	4	0.9433	0.9259999999999999	cluster 153	TRUE
cluster 213	Fructobacillus durionis	1	1	0.781	cluster 115	TRUE
cluster 208	Convivina intestini	2	1	0.6875	cluster 236	TRUE
cluster 22	Lactobacillus ginsenosidimutans	1	1	0.7877	cluster 34	TRUE
cluster 187	Lactobacillus musae	1	1	0.8564	cluster 137	TRUE
cluster 232	Lactobacillus raoultii	1	1	0.7937000000000001	cluster 45	TRUE
cluster 154	Lactobacillus terrae	1	1	0.727	cluster 46	TRUE
cluster 226	Lactobacillus timonensis	1	1	0.681	cluster 224	TRUE
cluster 161	Lactobacillus nuruki	1	1	0.8399	cluster 187	TRUE
cluster 147	Leuconostoc lactis	16	0.949	0.762	cluster 225	TRUE
cluster 155	Lactobacillus backii (?)	8	0.98740000000000006	0.7246	cluster 152	TRUE
cluster 185	Lactobacillus bombi (?)	3	0.9887	0.7658	cluster 16	TRUE
cluster 4	Lactobacillus coleohominis (?)	1	1	0.7039	cluster 102	TRUE
cluster 175	Lactobacillus kefiri (?)	4	0.9998	0.8392999999999999	cluster 134	TRUE
cluster 165	Lactobacillus panisapium (?)	1	1	0.7916	cluster 205	TRUE
cluster 7	Leuconostoc carnosum (?)	1	1	0.7759	cluster 225	TRUE
cluster 157	Leuconostoc citreum (?)	14	0.9937	0.7677	cluster 225	TRUE
cluster 176	Leuconostoc pseudomesenteroides (?)	25	0.9899	0.7645	cluster 236	TRUE
cluster 129	Pediococcus parvulus (?)	2	0.9936	0.8307	cluster 212	TRUE
cluster 206	Unidentified species 1	1	1	0.8621	cluster 207	TRUE
cluster 12	Weissella ceti (?)	4	0.9986	0.7089000000000001	cluster 108	TRUE
cluster 184	Weissella cibaria (?)	20	0.954	0.8260000000000001	cluster 219	TRUE
cluster 11	Weissella hellenica (?)	1	1	0.9215	cluster 207	TRUE
cluster 207	Unidentified species 2	1	1	0.9215	cluster 11	TRUE
cluster 167	Weissella koreensis (?)	2	0.994	0.7259	cluster 116	TRUE
cluster 1	Unidentified species 3	2	0.9981	0.7081	cluster 32	TRUE
cluster 132	Unidentified species 4	8	0.9973	0.8931	cluster 160	TRUE
cluster 164	New species 1	1	1	0.8017000000000001	cluster 43	TRUE
cluster 166	New species 2	1	1	0.8557	cluster 63	TRUE
cluster 168	New species 3	1	1	0.9343	cluster 169	TRUE
cluster 169	New species 4	1	1	0.9343	cluster 168	TRUE
cluster 190	Unidentified species 5	1	1	0.8925	cluster 72	TRUE
cluster 192	New species 5	1	1	0.7899	cluster 25	TRUE
cluster 196	Unidentified species 6	4	0.9945	0.7781	cluster 214	TRUE
cluster 2	Unidentified species 7	1	1	0.8148	cluster 68	TRUE
cluster 211	New species 6	1	1	0.7191000000000001	cluster 215	TRUE
cluster 217	Unidentified species 8	1	1	0.7809	cluster 199	TRUE
cluster 25	New species 7	1	1	0.9339999999999999	cluster 136	TRUE
cluster 3	New species 8	1	1	0.7957	cluster 230	TRUE
